# A Survey of the *Desulfuromonadia* cytochromome provides a glimpse of the unexplored diversity of multiheme cytochromes in nature

**DOI:** 10.1101/2024.01.05.574438

**Authors:** Ricardo Soares, Bruno M. Fonseca, Benjamin W. Nash, Catarina M. Paquete, Ricardo O. Louro

## Abstract

Multiheme cytochromes (MHC) provide prokaryotes with a broad metabolic versatility that contributes to their role in the biogeochemical cycling of the elements. However, MHC were isolated and studied in detail only from a limited number of species. To obtain a broader view of the diversity of MHC, we employed bioinformatics tools to study the cytochromome encoded in the genomes of the *Desulfuromonadia* class. We found that MHC predicted to be extracellular are the least conserved and present higher diversity. Although the most prevalent MHC have homologues already characterized, nearly half of the MHC families in the *Desulforomonadia* class have no known homologues and AlphaFold2 was employed to predict their 3D structures. This work illuminates for the first time the universe of experimentally uncharacterized cytochromes that are likely to contribute to the metabolic versatility and to the fitness of *Desulfuromonadia* in diverse environmental conditions and to drive biotechnological applications.
