## Supplementary material for "A Survey of the *Desulfuromonadia* cytochromome provides a glimpse of the unexplored diversity of multiheme cytochromes in nature": Data S1

### Sheet: data_summary
Organism Scientific Name	Organism Common Name	Organism Qualifier	Taxonomy id	Assembly Name	Assembly Accession	Source	Annotation	Level	Contig N50	Size	Submission Date	Gene Count	BioProject	BioSample
Citrifermentans bemidjiense Bem		strain: Bem	404380	ASM2072v1	GCF_000020725.1	RefSeq	NCBI Prokaryotic Genome Annotation Pipeline (PGAP)	Complete Genome	4615150	4615150	2008-08-19	4137	PRJNA17707	SAMN02598400
Citrifermentans bremense		strain: R4	60035	ASM1421827v1	GCF_014218275.1	RefSeq	NCBI Prokaryotic Genome Annotation Pipeline (PGAP)	Complete Genome	4458493	4458493	2020-08-06	4010	PRJDB9934	SAMD00229388
Citrifermentans bremense R1		strain: R1	1304887	ASM42686v1	GCF_000426865.1	RefSeq	NCBI Prokaryotic Genome Annotation Pipeline (PGAP)	Scaffold	114026	4651027	2013-07-11	4218	PRJNA195887	SAMN02441174
Citrifermentans pelophilum		strain: Drf2	60036	ASM211797v1	GCF_002117975.1	RefSeq	NCBI Prokaryotic Genome Annotation Pipeline (PGAP)	Scaffold	888884	4337996	2017-04-27	3829	PRJDB5639	SAMD00076870
Citrifermentans pelophilum		strain: DSM 12255	60036	ASM1847688v1	GCF_018476885.1	RefSeq	NCBI Prokaryotic Genome Annotation Pipeline (PGAP)	Contig	511291	4440497	2021-05-24	4086	PRJNA730678	SAMN19238698
Desulfuromonas acetexigens		strain: 2873	38815	ASM705112v1	GCF_007051125.1	RefSeq	NCBI Prokaryotic Genome Annotation Pipeline (PGAP)	Contig	301105	3683125	2019-07-16	3467	PRJNA552430	SAMN12215110
Desulfuromonas acetexigens		isolate: DSM 1397	38815	ASM90011177v1	GCF_900111775.1	RefSeq	NCBI Prokaryotic Genome Annotation Pipeline (PGAP)	Contig	301105	3683125	2016-11-02	3467	PRJEB16015	SAMEA4526271
Desulfuromonas acetoxidans		strain: DSM 1676	891	ASM1337147v1	GCF_013371475.1	RefSeq	NCBI Prokaryotic Genome Annotation Pipeline (PGAP)	Contig	243453	3813636	2020-06-23	3376	PRJNA637331	SAMN15102368
Desulfuromonas acetoxidans		strain: DSM 1675	891	ASM1337161v1	GCF_013371615.1	RefSeq	NCBI Prokaryotic Genome Annotation Pipeline (PGAP)	Contig	220116	3798086	2020-06-23	3361	PRJNA637325	SAMN15102243
Desulfuromonas acetoxidans		strain: N3	891	ASM1523425v1	GCF_015234255.1	RefSeq	NCBI Prokaryotic Genome Annotation Pipeline (PGAP)	Contig	61167	3784278	2020-11-04	3363	PRJNA670685	SAMN16517193
Desulfuromonas acetoxidans DSM 684		strain: DSM 684	281689	ASM16735v1	GCF_000167355.1	RefSeq	NCBI Prokaryotic Genome Annotation Pipeline (PGAP)	Scaffold	195317	3828328	2006-05-12	3386	PRJNA12551	SAMN02441806
Desulfuromonas soudanensis		strain: WTL	1603606	ASM127805v1	GCF_001278055.1	RefSeq	NCBI Prokaryotic Genome Annotation Pipeline (PGAP)	Complete Genome	3958620	3958620	2015-09-02	3610	PRJNA272946	SAMN03287929
Desulfuromonas sp. AOP6		strain: AOP6	1566351	ASM973135v2	GCF_009731355.2	RefSeq	NCBI Prokaryotic Genome Annotation Pipeline (PGAP)	Complete Genome	3269909	3269909	2020-05-31	3043	PRJDB8816	SAMD00189165
Desulfuromonas sp. CSMB_57		strain: CSMB_57	2807629	ASM2019495v1	GCF_020194955.1	RefSeq	NCBI Prokaryotic Genome Annotation Pipeline (PGAP)	Contig	74523	3208743	2021-09-30	3056	PRJNA698675	SAMN17734715
Desulfuromonas sp. DDH964		strain: DDH964	1823759	ASM161127v1	GCF_001611275.1	RefSeq	NCBI Prokaryotic Genome Annotation Pipeline (PGAP)	Complete Genome	3924652	3924652	2016-04-05	3657	PRJNA316855	SAMN04590833
Desulfuromonas sp. TF		strain: TF	1232410	ASM47228v1	GCF_000472285.1	RefSeq	NCBI Prokaryotic Genome Annotation Pipeline (PGAP)	Scaffold	47529	4402753	2013-09-30	4124	PRJNA175252	SAMN02469593
Desulfuromonas thiophila		strain: DSM 8987	57664	IMG-taxon 2602042025 annotated assembly	GCF_900101955.1	RefSeq	NCBI Prokaryotic Genome Annotation Pipeline (PGAP)	Scaffold	111360	2789967	2016-10-21	2559	PRJEB15793	SAMN05661003
Desulfuromonas versatilis		strain: NIT-T3	2802975	ASM1970413v1	GCF_019704135.1	RefSeq	NCBI Prokaryotic Genome Annotation Pipeline (PGAP)	Complete Genome	4656376	4656376	2021-07-09	4178	PRJDB11074	SAMD00272079
Desulfuromusa kysingii		strain: DSM 7343	37625	IMG-taxon 2599185196 annotated assembly	GCF_900107645.1	RefSeq	NCBI Prokaryotic Genome Annotation Pipeline (PGAP)	Scaffold	268067	3744894	2016-10-22	3398	PRJEB16640	SAMN05660420
Geoalkalibacter ferrihydriticus		strain: DSM 17813	392333	IMG-taxon 2599185148 annotated assembly	GCF_900103065.1	RefSeq	NCBI Prokaryotic Genome Annotation Pipeline (PGAP)	Scaffold	387838	3818286	2016-10-21	3493	PRJEB16169	SAMN05660860
Geoalkalibacter subterraneus		strain: Red1	483547	ASM82712v1	GCF_000827125.1	RefSeq	NCBI Prokaryotic Genome Annotation Pipeline (PGAP)	Complete Genome	3475523	3717645	2015-01-21	3601	PRJNA263118	SAMN03096814
Geobacter anodireducens		strain: PheS2	1340425	ASM1488310v1	GCF_014883105.1	RefSeq	NCBI Prokaryotic Genome Annotation Pipeline (PGAP)	Contig	154664	3719315	2020-10-12	3518	PRJNA667142	SAMN16356577
Geobacter argillaceus		strain: ATCC BAA-1139	345631	ASM783073v1	GCF_007830735.1	RefSeq	NCBI Prokaryotic Genome Annotation Pipeline (PGAP)	Scaffold	139086	4385310	2019-08-02	4090	PRJNA257875	SAMN02983010
Geobacter benzoatilyticus		strain: Jerry-YX	2815309	ASM1733885v1	GCF_017338855.1	RefSeq	NCBI Prokaryotic Genome Annotation Pipeline (PGAP)	Complete Genome	3583698	3583698	2021-03-12	3342	PRJNA705263	SAMN18079575
Geobacter chapellei		strain: DSM 13688	44671	ASM1853119v1	GCF_018531195.1	RefSeq	NCBI Prokaryotic Genome Annotation Pipeline (PGAP)	Contig	218010	3916219	2021-05-26	3581	PRJNA730737	SAMN19238731
Geobacter grbiciae		strain: DSM 13689	155042	ASM1853116v1	GCF_018531165.1	RefSeq	NCBI Prokaryotic Genome Annotation Pipeline (PGAP)	Contig	186775	4154542	2021-05-26	3830	PRJNA730729	SAMN19238709
Geobacter hydrogenophilus		strain: DSM 13691	40983	ASM1850122v1	GCF_018501225.1	RefSeq	NCBI Prokaryotic Genome Annotation Pipeline (PGAP)	Contig	325008	4015526	2021-05-25	3697	PRJNA730682	SAMN19238708
Geobacter luticola		strain: JCM 17780	1114878	ASM1847690v1	GCF_018476905.1	RefSeq	NCBI Prokaryotic Genome Annotation Pipeline (PGAP)	Contig	497364	3661677	2021-05-24	3444	PRJNA730681	SAMN19238701
Geobacter metallireducens GS-15		strain: GS-15	269799	ASM1292v1	GCF_000012925.1	RefSeq	NCBI Prokaryotic Genome Annotation Pipeline (PGAP)	Complete Genome	3997420	4011182	2005-10-27	3673	PRJNA177	SAMN02598399
Geobacter metallireducens RCH3		strain: RCH3	691164	ASM24347v2	GCF_000243475.1	RefSeq	NCBI Prokaryotic Genome Annotation Pipeline (PGAP)	Contig	75310	3778796	2012-01-23	3489	PRJNA46815	SAMN02261361
Geobacter pickeringii		strain: G13	345632	ASM81795v1	GCF_000817955.1	RefSeq	NCBI Prokaryotic Genome Annotation Pipeline (PGAP)	Complete Genome	3618700	3618700	2015-01-14	3381	PRJNA263119	SAMN03096815
Geobacter soli		strain: GSS01	1510391	ASM81657v1	GCF_000816575.1	RefSeq	NCBI Prokaryotic Genome Annotation Pipeline (PGAP)	Scaffold	905341	3657208	2015-01-08	3395	PRJNA271628	SAMN03275688
Geobacter sp. AOG1		strain: AOG1	1566346	ASM1997231v1	GCF_019972315.1	RefSeq	NCBI Prokaryotic Genome Annotation Pipeline (PGAP)	Scaffold	1106425	3677207	2021-09-09	3342	PRJDB9051	SAMD00196143
Geobacter sp. AOG2		strain: AOG2	1566347	ASM1997229v1	GCF_019972295.1	RefSeq	NCBI Prokaryotic Genome Annotation Pipeline (PGAP)	Scaffold	1975633	3921258	2021-09-09	3551	PRJDB9051	SAMD00196144
Geobacter sp. DSM 2909		strain: DSM 2909	2135459	ASM305350v1	GCF_003053505.1	RefSeq	NCBI Prokaryotic Genome Annotation Pipeline (PGAP)	Scaffold	148097	4620795	2018-04-17	4219	PRJNA439843	SAMN08776316
Geobacter sp. DSM 9736		strain: DSM 9736	1277350	IMG-taxon 2728369264 annotated assembly	GCF_900187405.1	RefSeq	NCBI Prokaryotic Genome Annotation Pipeline (PGAP)	Chromosome	2790742	3957783	2017-06-25	3556	PRJEB21363	SAMN06269301
Geobacter sp. FeAm09		strain: FeAm09	2597769	ASM833022v1	GCF_008330225.1	RefSeq	NCBI Prokaryotic Genome Annotation Pipeline (PGAP)	Complete Genome	4099068	4099068	2019-09-09	3918	PRJNA555606	SAMN12324318
Geobacter sp. M18		strain: M18	443143	ASM17511v2	GCF_000175115.2	RefSeq	NCBI Prokaryotic Genome Annotation Pipeline (PGAP)	Complete Genome	5277406	5277406	2011-01-27	4593	PRJNA33159	SAMN00002553
Geobacter sp. M21		strain: M21	443144	ASM2364v1	GCF_000023645.1	RefSeq	NCBI Prokaryotic Genome Annotation Pipeline (PGAP)	Complete Genome	4745806	4745806	2009-07-07	4199	PRJNA20729	SAMN00000633
Geobacter sp. OR-1		strain: OR-1	1266765	ASM81314v1	GCF_000813145.1	RefSeq	NCBI Prokaryotic Genome Annotation Pipeline (PGAP)	Contig	195134	4554266	2014-12-04	4189	PRJDB2901	SAMD00017486
Geobacter sp. SVR		strain: SVR	2495594	ASM1686536v1	GCF_016865365.1	RefSeq	NCBI Prokaryotic Genome Annotation Pipeline (PGAP)	Complete Genome	4717360	4717360	2021-02-05	4390	PRJNA698610	SAMN17600864
Geobacter sulfurreducens		strain: YM18	35554	ASM357417v1	GCF_003574175.1	RefSeq	NCBI Prokaryotic Genome Annotation Pipeline (PGAP)	Complete Genome	3726411	3726411	2018-04-04	3381	PRJDB5288	SAMD00066477
Geobacter sulfurreducens		strain: YM35	35554	ASM1851130v1	GCF_018511305.1	RefSeq	NCBI Prokaryotic Genome Annotation Pipeline (PGAP)	Complete Genome	3745223	3745223	2021-05-26	3416	PRJDB5288	SAMN19112950
Geobacter sulfurreducens KN400		strain: KN400	663917	ASM21015v1	GCF_000210155.1	RefSeq	NCBI Prokaryotic Genome Annotation Pipeline (PGAP)	Complete Genome	3714272	3714272	2010-06-17	3384	PRJNA39745	SAMN02604215
Geobacter sulfurreducens PCA		strain: PCA	243231	ASM798v2	GCF_000007985.2	RefSeq	NCBI Prokaryotic Genome Annotation Pipeline (PGAP)	Complete Genome	3814128	3814128	2012-07-31	3482	PRJNA192	SAMN02603989
Geomesophilobacter sediminis		strain: Red875	2798584	ASM1645827v1	GCF_016458275.1	RefSeq	NCBI Prokaryotic Genome Annotation Pipeline (PGAP)	Contig	281551	5983815	2021-01-02	5067	PRJNA686817	SAMN17125853
Geomonas agri		strain: RG53	2873702	ASM2017960v1	GCF_020179605.1	RefSeq	NCBI Prokaryotic Genome Annotation Pipeline (PGAP)	Scaffold	1248385	4684271	2021-09-29	4129	PRJNA759077	SAMN21155780
Geomonas anaerohicana		strain: Red421	2798583	ASM1645830v1	GCF_016458305.1	RefSeq	NCBI Prokaryotic Genome Annotation Pipeline (PGAP)	Contig	413975	5078966	2021-01-02	4391	PRJNA686815	SAMN17125851
Geomonas azotofigens		strain: Red51	2843196	ASM1891939v1	GCF_018919395.1	RefSeq	NCBI Prokaryotic Genome Annotation Pipeline (PGAP)	Contig	1028531	4973295	2021-06-16	4302	PRJNA735507	SAMN19587521
Geomonas diazotrophica		strain: Red69	2843197	ASM1891938v1	GCF_018919385.1	RefSeq	NCBI Prokaryotic Genome Annotation Pipeline (PGAP)	Contig	260083	4651047	2021-06-16	4111	PRJNA735508	SAMN19587522
Geomonas edaphica		strain: Red53	2570226	ASM491707v1	GCF_004917075.1	RefSeq	NCBI Prokaryotic Genome Annotation Pipeline (PGAP)	Contig	1148776	4758995	2019-04-26	4209	PRJNA532977	SAMN11431120
Geomonas ferrireducens		strain: S62	2570227	ASM491706v1	GCF_004917065.1	RefSeq	NCBI Prokaryotic Genome Annotation Pipeline (PGAP)	Contig	1599554	4808514	2019-04-26	4277	PRJNA532986	SAMN11431134
Geomonas fuzhouensis		strain: RG17	2873701	ASM2017957v1	GCF_020179575.1	RefSeq	NCBI Prokaryotic Genome Annotation Pipeline (PGAP)	Scaffold	550053	5130833	2021-09-29	4566	PRJNA759073	SAMN21155778
Geomonas limicola		strain: Red745	2740186	ASM1419367v1	GCF_014193675.1	RefSeq	NCBI Prokaryotic Genome Annotation Pipeline (PGAP)	Contig	526827	5233656	2020-08-06	4490	PRJDB9976	SAMD00230360
Geomonas nitrogeniifigens		strain: RG29	2847991	ASM1898693v1	GCF_018986935.1	RefSeq	NCBI Prokaryotic Genome Annotation Pipeline (PGAP)	Complete Genome	4761015	4761015	2021-06-22	4155	PRJNA736518	SAMN19651345
Geomonas nitrogeniifigens		strain: RF4	2847991	ASM1906388v1	GCF_019063885.1	RefSeq	NCBI Prokaryotic Genome Annotation Pipeline (PGAP)	Complete Genome	4829642	4829642	2021-06-30	4241	PRJNA736492	SAMN19651342
Geomonas oryzae		strain: S43	2364273	ASM411787v1	GCF_004117875.1	RefSeq	NCBI Prokaryotic Genome Annotation Pipeline (PGAP)	Contig	578332	4933374	2019-01-29	4312	PRJNA492970	SAMN10120071
Geomonas oryzisoli		strain: RG10	2847992	ASM1898691v1	GCF_018986915.1	RefSeq	NCBI Prokaryotic Genome Annotation Pipeline (PGAP)	Complete Genome	4846465	4846465	2021-06-22	4210	PRJNA736517	SAMN19651343
Geomonas paludis		strain: Red736	2740185	ASM1419358v1	GCF_014193585.1	RefSeq	NCBI Prokaryotic Genome Annotation Pipeline (PGAP)	Contig	475719	5114951	2020-08-06	4359	PRJDB9976	SAMD00230359
Geomonas propionica		strain: Red259	2798582	ASM1645823v1	GCF_016458235.1	RefSeq	NCBI Prokaryotic Genome Annotation Pipeline (PGAP)	Contig	266649	5000662	2021-01-02	4427	PRJNA686813	SAMN17125848
Geomonas silvestris		strain: Red330	2740184	ASM1419351v1	GCF_014193515.1	RefSeq	NCBI Prokaryotic Genome Annotation Pipeline (PGAP)	Contig	357369	5118299	2020-08-06	4409	PRJDB9976	SAMD00230358
Geomonas sp. RF6		isolate: RF6	2897342	ASM2104462v1	GCF_021044625.1	RefSeq	NCBI Prokaryotic Genome Annotation Pipeline (PGAP)	Complete Genome	5258610	5258610	2021-12-05	4468	PRJNA782247	SAMN23345448
Geomonas subterranea		strain: RG2	2847989	ASM1906384v1	GCF_019063845.1	RefSeq	NCBI Prokaryotic Genome Annotation Pipeline (PGAP)	Complete Genome	4991523	4991523	2021-06-30	4379	PRJNA736479	SAMN19651059
Geomonas subterranea		strain: RG3	2847989	ASM1920320v1	GCF_019203205.1	RefSeq	NCBI Prokaryotic Genome Annotation Pipeline (PGAP)	Complete Genome	4991984	4991984	2021-07-13	4351	PRJNA736484	SAMN19651306
Geomonas terrae		strain: Red111	2562681	ASM479167v1	GCF_004791675.1	RefSeq	NCBI Prokaryotic Genome Annotation Pipeline (PGAP)	Scaffold	1057769	4696900	2019-04-13	4092	PRJNA530091	SAMN11294237
Geopsychrobacter electrodiphilus DSM 16401		strain: DSM 16401	1121918	ASM38439v1	GCF_000384395.1	RefSeq	NCBI Prokaryotic Genome Annotation Pipeline (PGAP)	Contig	4241730	4241730	2013-04-26	3907	PRJNA179458	SAMN02441294
Geotalea daltonii FRC-32		strain: FRC-32	316067	ASM2226v1	GCF_000022265.1	RefSeq	NCBI Prokaryotic Genome Annotation Pipeline (PGAP)	Complete Genome	4304501	4304501	2009-01-27	3855	PRJNA16263	SAMN00623045
Geotalea uraniireducens Rf4		strain: Rf4	351605	ASM1674v1	GCF_000016745.1	RefSeq	NCBI Prokaryotic Genome Annotation Pipeline (PGAP)	Complete Genome	5136364	5136364	2007-05-11	4567	PRJNA15768	SAMN02598352
Geothermobacter ehrlichii		strain: SS015	213224	ASM812461v1	GCF_008124615.1	RefSeq	NCBI Prokaryotic Genome Annotation Pipeline (PGAP)	Contig	228767	3235950	2019-08-29	3043	PRJNA500323	SAMN12255868
Geothermobacter hydrogeniphilus		strain: EPR-M	1969733	ASM209311v1	GCF_002093115.1	RefSeq	NCBI Prokaryotic Genome Annotation Pipeline (PGAP)	Contig	140284	3730045	2017-04-17	3380	PRJNA379452	SAMN06608517
Geothermobacter hydrogeniphilus		strain: HR-1	1969733	ASM289851v1	GCF_002898515.1	RefSeq	NCBI Prokaryotic Genome Annotation Pipeline (PGAP)	Scaffold	71699	3842851	2018-01-24	3451	PRJNA430423	SAMN08372522
Malonomonas rubra DSM 5091		strain: DSM 5091	1122189	IMG-taxon 2585428155 annotated assembly	GCF_900142125.1	RefSeq	NCBI Prokaryotic Genome Annotation Pipeline (PGAP)	Contig	286605	3961631	2016-12-03	3709	PRJEB18322	SAMN02745165
Oryzomonas japonica		strain: Red96	2603858	ASM880236v1	GCF_008802365.1	RefSeq	NCBI Prokaryotic Genome Annotation Pipeline (PGAP)	Scaffold	336264	3624587	2019-10-01	3397	PRJNA573480	SAMN12811329
Oryzomonas rubra		strain: Red88	2509454	ASM836901v1	GCF_008369015.1	RefSeq	NCBI Prokaryotic Genome Annotation Pipeline (PGAP)	Contig	353860	3798725	2019-09-10	3633	PRJNA516953	SAMN10817566
Oryzomonas sagensis		strain: Red100	2603857	ASM880235v1	GCF_008802355.1	RefSeq	NCBI Prokaryotic Genome Annotation Pipeline (PGAP)	Scaffold	620468	3609742	2019-10-01	3423	PRJNA573481	SAMN12811330
Pelobacter propionicus DSM 2379		strain: DSM 2379	338966	ASM1504v1	GCF_000015045.1	RefSeq	NCBI Prokaryotic Genome Annotation Pipeline (PGAP)	Complete Genome	4008000	4241119	2006-11-30	3923	PRJNA13384	SAMN02598297
Pelobacter seleniigenes DSM 18267		strain: DSM 18267	1122946	ASM71122v1	GCF_000711225.1	RefSeq	NCBI Prokaryotic Genome Annotation Pipeline (PGAP)	Contig	3076292	5088373	2014-06-24	4518	PRJNA215343	SAMN02744830
Pelovirga terrestris		strain: M08fum	2771352	ASM1477336v1	GCF_014773365.1	RefSeq	NCBI Prokaryotic Genome Annotation Pipeline (PGAP)	Contig	167272	3096672	2020-09-21	2950	PRJNA662481	SAMN16086442
Syntrophotalea acetylenica		strain: DSM 3247	29542	ASM188771v1	GCF_001887715.1	RefSeq	NCBI Prokaryotic Genome Annotation Pipeline (PGAP)	Chromosome	3176263	3176363	2016-11-30	2922	PRJNA319824	SAMN04909702
Syntrophotalea acetylenica		strain: DSM 3246	29542	ASM188816v1	GCF_001888165.1	RefSeq	NCBI Prokaryotic Genome Annotation Pipeline (PGAP)	Complete Genome	3192352	3206049	2016-12-02	3008	PRJNA319824	SAMN04909691
Syntrophotalea acetylenivorans		strain: SFB93	1842532	ASM188777v1	GCF_001887775.1	RefSeq	NCBI Prokaryotic Genome Annotation Pipeline (PGAP)	Complete Genome	3218469	3218469	2016-11-30	2937	PRJNA319824	SAMN04909703
Syntrophotalea carbinolica DSM 2380		strain: DSM 2380	338963	ASM1288v1	GCF_000012885.1	RefSeq	NCBI Prokaryotic Genome Annotation Pipeline (PGAP)	Complete Genome	3665893	3665893	2006-03-30	3256	PRJNA13337	SAMN02598295
Trichlorobacter lovleyi SZ		strain: SZ	398767	ASM2038v1	GCF_000020385.1	RefSeq	NCBI Prokaryotic Genome Annotation Pipeline (PGAP)	Complete Genome	3917761	3994874	2008-06-05	3735	PRJNA17423	SAMN00623044
Trichlorobacter thiogenes		strain: ATCC BAA-34	115783	IMG-taxon 2585428117 annotated assembly	GCF_900167465.1	RefSeq	NCBI Prokaryotic Genome Annotation Pipeline (PGAP)	Scaffold	149898	3571247	2017-03-04	3364	PRJEB19560	SAMN02745119
